# From short to long reads: enhanced protist diversity profiling via Nanopore metabarcoding

**DOI:** 10.1101/2025.06.17.660212

**Authors:** Małgorzata Chwalińska, Michał Karlicki, Sarah Romac, Fabrice Not, Anna Karnkowska

## Abstract

In the last decades environmental metabarcoding has revolutionised biodiversity research, particularly for microbial organisms such as protists, enabling large-scale assessments of diversity and ecological patterns across time and space. With the advent of long-read sequencing, Nanopore-based metabarcoding represents a promising alternative to short-read approaches. Due to the limited number of available studies, the effectiveness of Nanopore sequencing - alone or in combination with short-read data - for assessing the biodiversity and ecological patterns of protists in different ecosystems is not yet sufficiently explored. Here we present BaNaNA (Barcoding Nanopore Neat Annotator), a pipeline designed to generate high-quality OTUs and abundance estimates from Nanopore sequencing data. The performance of the pipeline was evaluated using a mock community as well as on marine and freshwater environmental samples to demonstrate its relevance for protist biodiversity and ecological studies. Our results show that BaNaNA generates high-quality full-length 18S rDNA OTUs from Nanopore long reads that are directly comparable to short-read V4-18S rDNA ASVs, supporting their synergistic use in long-term biodiversity studies. While both approaches reveal similar overall community diversity, long-read OTUs provide greater taxonomic resolution, richer phylogenetic information enabling the discovery of new clades, and yield fewer false positives. These advantages make long-read Nanopore metabarcoding not only a powerful complement but also a reliable replacement to short-read methods. By providing a pipeline for processing Nanopore data, BaNaNA paves the way for a broader application of long-read Nanopore sequencing in protist ecology and biodiversity research.
