## Supplementary Tables for "From short to long reads: enhanced protist diversity profiling via Nanopore metabarcoding"

### Sheet: Suplementary Table 1
Table S1. Detailed description of freshwater samples
Sample	Lake name	Latitude	Longitude	Lake zone	Fraction [μm]	Season	Sampling date	Sampling depth [meters]
BAB-PH	Babięty	53.722116	21.120263	photic	0.2-150	summer 2020	2020-07-27	1+4+7
BAB-APH	Babięty	53.722116	21.120263	aphotic	0.2-150	summer 2020	2020-07-27	38
KRA-PH	Krawienko	53.671507	21.2137197	photic	0.2-150	summer 2020	2020-07-27	0.5+1+2
KRA-APH	Krawienko	53.671507	21.2137197	aphotic	0.2-150	summer 2020	2020-07-27	7
KUC-PH	Kuc	53.818823	21.406374	photic	0.2-150	summer 2020	2020-07-28	1+4+7
KUC-APH	Kuc	53.818823	21.406374	aphotic	0.2-150	summer 2020	2020-07-28	23
MIK-PH	Mikołajskie	53.781344	21.589289	photic	0.2-150	summer 2020	2020-07-30	1+3+5
MIK-APH	Mikołajskie	53.781344	21.589289	aphotic	0.2-150	summer 2020	2020-07-30	20
PRZ-PH	Przystań	54.191039	21.659405	photic	0.2-150	summer 2020	2020-08-02	3+7+12
PRZ-APH	Przystań	54.191039	21.659405	aphotic	0.2-150	summer 2020	2020-08-02	35

### Sheet: Suplementary Table 2
Table S2. Detailed description of marine samples
Sample	Station	Region	Event	Area	Latitude	Longitude	Depth zone	Fraction [um]	Season	Date	Time	Depth [meters]	Volume [ml]	Bathymetry [meters]	Cluster_name	O2 [µmol/kg]	CHLaFLU2 [mg/m3]	P [dBar]	T [C]	S [PSU]	PO4 [µmol/L]	NO3 [µmol/L]	SiO4 [µmol/L]
L1-35-SRF	L1_35	Open Sea	Niskin	DYFAMED	43.2503	7.525	surface	3-0.2	September_2017	2017-09-07	09:35:36	5	19000	2440	Northern gyre	220.03	0.2	5.1	23.041	38.321	NA	NA	1.232
L1-35-DCM	L1_35	Open Sea	Niskin	DYFAMED	43.2503	7.525	deep chlorophyll maximum	3-0.2	September_2017	2017-09-07	08:38:19	80	19000	2440	Northern gyre	206.966	0.314	80.1	13.644	38.361	NA	3.934	2.684
L1-35-DEEP	L1_35	Open Sea	Niskin	DYFAMED	43.2501	7.5249	bathypelagic	3-0.2	September_2017	2017-09-07	09:35:36	2000	19000	2440	Deep basin	198.791	0.184	1999.7	13.212	38.484	NA	NA	NA
L2-01-SRF	L2_01	Coastal (canyon)	Niskin	Near Planier canyon	43.0172	5.12	surface	3-0.2	September_2017	2017-09-12	13:10:51	5	NA	1145	Northern gyre	242.933	0.231	4.7	16.053	38.117	0.03	NA	3.575
L2-01-DCM	L2_01	Coastal (canyon)	Niskin	Near Planier canyon	43.0172	5.12	deep chlorophyll maximum	3-0.2	September_2017	2017-09-12	12:37:48	50	NA	1145	Northern gyre	211.337	0.324	50.9	14.168	38.236	NA	1.391	1.85
L2-01-DEEP	L2_01	Coastal (canyon)	Niskin	Near Planier canyon	43.0188	5.12	bathypelagic	3-0.2	September_2017	2017-09-12	13:10:51	1075.5	NA	1145	Continental slope	183.856	0.211	1087.2	13.199	38.511	0.425	8.934	7.771
L2-20-SRF	L2_20	Coastal (canyon)	Niskin	Near Cap Creus	41.37	3.3798	surface	3-0.2	September_2017	2017-09-15	14:33:42	5.5	20000	1255	Southern	213.747	0.233	5.8	23.706	37.827	NA	NA	NA
L2-20-DCM	L2_20	Coastal (canyon)	Niskin	Near Cap Creus	41.37	3.3798	deep chlorophyll maximum	3-0.2	September_2017	2017-09-15	14:00:45	87	20000	1255	Southern	234.973	0.284	87	14.464	38.212	NA	NA	NA
L2-20-DEEP	L2_20	Coastal (canyon)	Niskin	Near Cap Creus	41.3697	3.38	bathypelagic	3-0.2	September_2017	2017-09-15	14:33:42	933.4	20000	1255	Continental slope	183.055	0.195	942.4	13.235	38.524	NA	NA	NA
L2-36-SRF	L2_36	Open Sea	Niskin	Middle Lion-Sardinia	41.2507	6.2607	surface	3-0.2	September_2017	2017-09-18	07:04:01	5	1600	2692	Northern gyre	219.807	0.21	5.2	21.831	38.219	NA	NA	0.876
L2-36-DCM	L2_36	Open Sea	Niskin	Middle Lion-Sardinia	41.2507	6.2607	deep chlorophyll maximum	3-0.2	September_2017	2017-09-18	06:01:04	75	15000	2692	Northern gyre	259.687	0.273	75.2	15.408	38.132	NA	NA	NA
L2-36-DEEP	L2_36	Open Sea	Niskin	Middle Lion-Sardinia	41.2499	6.2704	bathypelagic	3-0.2	September_2017	2017-09-18	07:04:01	2000	16000	2692	Deep basin	198.625	0.201	2000.6	13.21	38.483	NA	NA	NA

### Sheet: Supplementary Table 3
Table S3. Detailed description and the relative abundance of species in the mock community
Species name	Supergroup	Strain number	Sequence accession	Relative cell abundance
Prymnesium parvum	Haptista	CCAP946/6	KJ756812.1	53.49%
Euglena gracilis	Discoba	SAG 1224-5/25	AJ532426.1	32.32%
Chlorella variabilis	Archaeplastida	CCAP211/84	AB206549.1	14.10%
Paramecium bursaria (Paramecium tetratobursaria)	Alveolata	CCAP1660/25	MT231347.1	0.03%
Gymnodinium fuscum var. rubrum	Alveolata	CCAP1117/10	MK405489.1	0.03%
Cryptomonas paramecium	Cryptista	CCAP977/2A	L28811.1	0.02%
Cryptomonas gyropyrenoidosa	Cryptista	SAG 25.80	OZ261801.1	0.02%

### Sheet: Suplementary Table 4
Table S4. Numbers of raw reads, ASVs and species per sample and per whole datasets sequenced with Illumina technology
		Forward raw reads		Reverse raw reads		ASVs
Sample	No of reads	Average length [bp]	Average quality [Q]	Average length [bp]	Average quality [Q]	No of asvs per sample	No of asvs per env	Average length [bp]	No of species
mock community	622100	238.7	25.35	251	25.74	268	268	379.3	102
BAB-PH	60536	251	23.22	251	26.88	261	1668	376.5	137
BAB-APH	95084	251	29.52	251	27.36	470			223
KRA-PH	48347	251	29.39	251	27.33	280			149
KRA-APH	65906	251	27.75	251	25.72	441			219
KUC-PH	75545	251	29.86	251	26.45	441			209
KUC-APH	71579	251	29.01	251	28.12	445			213
MIK-PH	67159	251	26.45	251	26.85	354			168
MIK-APH	64865	251	29.99	251	23.94	395			197
PRZ-PH	78771	251	28.52	251	27.76	421			186
PRZ-APH	66291	251	29.21	251	27.3	449			196
L1-35-SRF	29114	250	25.17	250	25.97	442	2716	380.6	156
L1-35-DCM	32771	250	25.52	250	24.82	530			160
L1-35-DEEP	38991	250	26.63	250	26.47	264			97
L2-01-SRF	32145	250	25.49	250	25.97	539			180
L2-01-DCM	34517	250	26.15	250	26.06	608			148
L2-01-DEEP	37945	250	26.19	250	25.09	329			110
L2-20-SRF	37934	250	25.19	250	25.85	463			168
L2-20-DCM	38938	250	24.57	250	25.45	619			190
L2-20-DEEP	23132	250	25.52	250	25.76	230			79
L2-36-SRF	45277	250	25.71	250	26.52	595			187
L2-36-DCM	33962	250	25.77	250	26.18	535			166
L2-36-DEEP	37560	250	26.4	250	25.46	306			117

### Sheet: Suplementary Table 5
Table S5. Numbers of raw reads, OTUss and species per sample and per whole datasets sequenced with Nanopore technology
	Raw reads			OTUs
Sample	No of reads	Average length [bp]	Average quality [Q]	No of otus per sample	No of otus per env	Average length [bp]	No of species
mock community	594076	3175.5	15.52	147	147	1843.5	21
BAB-PH	96250	2459	14.79	124	1068	1766.5	56
BAB-APH	591619	2896.7	15.61	78			56
KRA-PH	216128	2161	15.14	161			81
KRA-APH	352179	2492.7	15.46	426			176
KUC-PH	186124	1941.8	15.22	133			79
KUC-APH	279552	1994.6	15.01	215			100
MIK-PH	360485	2424.3	14.62	235			84
MIK-APH	235279	2444.7	14.75	352			120
PRZ-PH	374886	2363.9	15.15	302			112
PRZ-APH	198698	1899.1	15.62	180			91
L1-35-SRF	187703	2781.6	15.14	450	1230	1785.9	164
L1-35-DCM	190502	2485	15.5	343			133
L1-35-DEEP	77813	2439.9	15.61	79			41
L2-01-SRF	106256	2893.6	15.51	230			93
L2-01-DCM	186650	2044.6	14.96	260			98
L2-01-DEEP	202232	2511.8	15.63	148			58
L2-20-SRF	89410	2739.5	15.25	203			97
L2-20-DCM	133807	2453.6	15.66	271			107
L2-20-DEEP	106704	2458.4	15.47	95			43
L2-36-SRF	179371	2589.7	14.94	320			117
L2-36-DCM	109027	1940.2	14.63	185			77
L2-36-DEEP	94348	2478.4	15.58	109			54
